# Engineering Nme2Cas9 Adenine Base Editors with Improved Activity and Targeting Scope

**DOI:** 10.1101/2023.04.14.536905

**Authors:** Nathan Bamidele, Han Zhang, Xiaolong Dong, Nicholas Gaston, Haoyang Cheng, Karen Kelly, Jonathan K. Watts, Jun Xie, Guangping Gao, Erik J. Sontheimer

**Author notes:** Tessera Therapeutics, Somerville, Massachusetts, 02143, USA.

## Abstract

Nme2Cas9 has been established as a genome editing platform with compact size, high accuracy, and broad targeting range, including single-AAV-deliverable adenine base editors. Here, we have engineered Nme2Cas9 to further increase the activity and targeting scope of compact Nme2Cas9 base editors. We first used domain insertion to position the deaminase domain nearer the displaced DNA strand in the target-bound complex. These domain-inlaid Nme2Cas9 variants exhibited shifted editing windows and increased activity in comparison to the N-terminally fused Nme2-ABE. We next expanded the editing scope by swapping the Nme2Cas9 PAM-interacting domain with that of SmuCas9, which we had previously defined as recognizing a single-cytidine PAM. We used these enhancements to correct two common *MECP2* mutations associated with Rett syndrome with little or no bystander editing. Finally, we validated domain-inlaid Nme2-ABEs for single-AAV delivery *in vivo*.
