## Supplemental Table2 Target Sites and Primers for "Engineering Nme2Cas9 Adenine Base Editors with Improved Activity and Targeting Scope"

### Sheet: NGS Target Sites
site ID	protospacer sequence	PAM	Cas Variant	Gene	Reference	NGS-F primer	NGS-R primer
Nm_DS2	GAATGGCAGGCGGAGGTTGTACTG	GGGGCC	Nme2Cas9	VEGFA	Edraki et al. 2019	(adapter) CCGTTGGTGCCAATTAGTGGA	(adapter) GCGCAAGAAATCCCGGTATAAGTC
Nm_DS6	GCATGGGCAGGGGCTGGGGTGCAC	AGGCCC	Nme2Cas9	VEGFA	Edraki et al. 2019	(adapter) GGACTCACCTTCGTGATGATTCTG	(adapter) GTTGTGTCCTGTTCGACTCAGA
Nm_DS12	CCGCAAAGCTGCATCCACCCCCCG	AGGACC	Nme2Cas9	LINC01588	Edraki et al. 2019	(adapter) TGCAGCTATCTCCGCGG	(adapter) GAAATGGCAGAGTGTGTGTTTCAC
Nm_DS17	CATGGAACAAACTGACTGAAGGCG	AGGTCC	Nme2Cas9	ARHGEF9	Edraki et al. 2019	(adapter) CTGACTAGAAGGGCTGGGC	(adapter) CCACACTCGCACCTCTCC
Nm_DS18	CCTACAACCCAATCCCCTCCGCCC	CGGACC	Nme2Cas9	ARHGEF9	Edraki et al. 2019	(adapter) CTGACTAGAAGGGCTGGGC	(adapter) CCACACTCGCACCTCTCC
Nm_DS22	TATGTTCCAGCTTCCTGGGTCTGC	AGGTCC	Nme2Cas9	LSP1	Edraki et al. 2019	(adapter) CAGCAGAGAGAGGCTCGG	(adapter) CAGGAAGCAACTTCTTAGCCAGG
Nm_DS23	GATTCCAGCCAGACACCCGCCCCC	CGGCCC	Nme2Cas9	LSP1	Edraki et al. 2019	(adapter) CTGGACCCTAGCCTAATGCC	(adapter) GGAGGTGGCAGCGGATG
Nm_DS28	GAGGCAAGAGGGCGGCTTTGGGCG	GGGTCC	Nme2Cas9	FANCF	Edraki et al. 2019	(adapter) GCTACCTGCGCCACATCC	(adapter) CTGCACCAGGTGGTAACGAG
Sp_DS2	GGCAGGCGGAGGTTGTACTG	GGG	SpyCas9	VEGFA	Edraki et al. 2019	(adapter) CCGTTGGTGCCAATTAGTGGA	(adapter) GCGCAAGAAATCCCGGTATAAGTC
Sp_DS6	GGGCAGGGGCTGGGGTGCAC	AGG	SpyCas9	VEGFA	Edraki et al. 2019	(adapter) GGACTCACCTTCGTGATGATTCTG	(adapter) GTTGTGTCCTGTTCGACTCAGA
Sp_DS12	AAAGCTGCATCCACCCCCCG	AGG	SpyCas9	LINC01588	Edraki et al. 2019	(adapter) TGCAGCTATCTCCGCGG	(adapter) GAAATGGCAGAGTGTGTGTTTCAC
Sp_DS17	GAACAAACTGACTGAAGGCG	AGG	SpyCas9	ARHGEF9	Edraki et al. 2019	(adapter) CTGACTAGAAGGGCTGGGC	(adapter) CCACACTCGCACCTCTCC
Sp_DS18	CAACCCAATCCCCTCCGCCC	CGG	SpyCas9	ARHGEF9	Edraki et al. 2019	(adapter) CTGACTAGAAGGGCTGGGC	(adapter) CCACACTCGCACCTCTCC
Sp_DS22	TTCCAGCTTCCTGGGTCTGC	AGG	SpyCas9	LSP1	Edraki et al. 2019	(adapter) CAGCAGAGAGAGGCTCGG	(adapter) CAGGAAGCAACTTCTTAGCCAGG
Sp_DS23	CCAGCCAGACACCCGCCCCC	CGG	SpyCas9	LSP1	Edraki et al. 2019	(adapter) CTGGACCCTAGCCTAATGCC	(adapter) GGAGGTGGCAGCGGATG
Sp_DS28	CAAGAGGGCGGCTTTGGGCG	GGG	SpyCas9	FANCF	Edraki et al. 2019	(adapter) GCTACCTGCGCCACATCC	(adapter) CTGCACCAGGTGGTAACGAG
pcsk9_g4	ATGCTGGTGTCTAGGAGATACACC	TCCACC	Nme2Cas9	PCSK9	Zhang et al. 2022	(adapter) CTCATTCCCTCCTCTCCCACA	(adapter) CGTCCTCCTCGGGCACATTC
mecp2_g1	GACTTCACGGTAACTGGGAGAGGG	AGCCCC	Nme2Cas9	MECP2	Zhang et al. 2022	(adapter) GTCTCGTGGTGCCGCTC	(adapter) CGCTCTAAAGTGGAGTTGATTGCG
mecp2_g2	TGACTTCACGGTAACTGGGAGAGG	GAGCCC	Nme2Cas9	MECP2	Zhang et al. 2022	(adapter) GTCTCGTGGTGCCGCTC	(adapter) CGCTCTAAAGTGGAGTTGATTGCG
mecp2_g3	GCAGAAACCACCTAAGAAGCCCAA	ATCTCC	Nme2Cas9	MECP2	Zhang et al. 2022	(adapter) GTCTCGTGGTGCCGCTC	(adapter) CGCTCTAAAGTGGAGTTGATTGCG
mecp2_g4	ACCTAAGAAGCCCAAATCTCCCAA	AGCTCC	Nme2Cas9	MECP2	Zhang et al. 2022	(adapter) GTCTCGTGGTGCCGCTC	(adapter) CGCTCTAAAGTGGAGTTGATTGCG
rett502_g3	TCTGCTCTCGCCGGGAGGGGCTCC	CTCTCC	Nme2Cas9	MECP2	n/a	(adapter) GTCTCGTGGTGCCGCTC	(adapter) CGCTCTAAAGTGGAGTTGATTGCG
rett502_g4	CTGCTCTCGCCGGGAGGGGCTCCC	TCTCCC	Nme2Cas9	MECP2	n/a	(adapter) GTCTCGTGGTGCCGCTC	(adapter) CGCTCTAAAGTGGAGTTGATTGCG
rett502_g6	GTGGTTTCTGCTCTCACCGGGAGG	GGCTCC	Nme2Cas9	MECP2(c.502 C>T)	Zhang et al. 2022	(adapter) GTCTCGTGGTGCCGCTC	(adapter) CGCTCTAAAGTGGAGTTGATTGCG
rett502_g8	TCTGCTCTCACCGGGAGGGGCTCC	CTCTCC	Nme2Cas9	MECP2(c.502 C>T)	n/a	(adapter) GTCTCGTGGTGCCGCTC	(adapter) CGCTCTAAAGTGGAGTTGATTGCG
rett502_10	GGTTTCTGCTCTCACCGGGAGGGG	CTCCCT	Nme2Cas9	MECP2(c.502 C>T)	n/a	(adapter) GTCTCGTGGTGCCGCTC	(adapter) CGCTCTAAAGTGGAGTTGATTGCG
rett916_g2	TCTTGCACTTCTTGATGGGGAGTA	CGGTCT	Nme2Cas9	MECP2(c.916 C>T)	n/a	(adapter) CCTCAGGCCATTCCCAAGAA	(adapter) CCTTTCCCGCTCTTCTCACC
rett916_g3	TTGCACTTCTTGATGGGGAGTACG	GTCTCC	Nme2Cas9	MECP2(c.916 C>T)	n/a	(adapter) CCTCAGGCCATTCCCAAGAA	(adapter) CCTTTCCCGCTCTTCTCACC
Rosa26	TGAGGACCGCCCTGGGCCTGGGAG	AATCCC	Nme2Cas9	mouse ROSA26	Zhang et al. 2022	(adapter) CCCGCCCATCTTCTAGAAAGAC	(adapter) TCTGGGAGTTCTCTGCTGCC
Linc_CA	CGCAAAGCTGCATCCACCCCCCGA	GGACCA	Nme2Cas9	LINC01588	n/a	(adapter) TGCAGCTATCTCCGCGG	(adapter) GAAATGGCAGAGTGTGTGTTTCAC
Linc_CG	TGCATCCACCCCCCGAGGACCAGC	CCCTCG	Nme2Cas9	LINC01588	n/a	(adapter) TGCAGCTATCTCCGCGG	(adapter) GAAATGGCAGAGTGTGTGTTTCAC
Linc_CT	GCTGCATCCACCCCCCGAGGACCA	GCCCCT	Nme2Cas9	LINC01588	n/a	(adapter) TGCAGCTATCTCCGCGG	(adapter) GAAATGGCAGAGTGTGTGTTTCAC
Lsp1_CA	ATGTTCCAGCTTCCTGGGTCTGCA	GGTCCA	Nme2Cas9	LSP1	n/a	(adapter) CAGCAGAGAGAGGCTCGG	(adapter) CAGGAAGCAACTTCTTAGCCAGG
Lsp1_CG	TCCAGCTTCCTGGGTCTGCAGGTC	CAGCCG	Nme2Cas9	LSP1	n/a	(adapter) CAGCAGAGAGAGGCTCGG	(adapter) CAGGAAGCAACTTCTTAGCCAGG
Lsp1_CT	CCCATGCCTATGTTCCAGCTTCCT	GGGTCT	Nme2Cas9	LSP1	n/a	(adapter) CAGCAGAGAGAGGCTCGG	(adapter) CAGGAAGCAACTTCTTAGCCAGG
Fancf_CA	AGGCAAGAGGGCGGCTTTGGGCGG	GGTCCA	Nme2Cas9	FANCF	n/a	(adapter) GCTACCTGCGCCACATCC	(adapter) CTGCACCAGGTGGTAACGAG
Fancf_CG	GGCTGCACAACCAGTGGAGGCAAG	AGGGCG	Nme2Cas9	FANCF	n/a	(adapter) GCTACCTGCGCCACATCC	(adapter) CTGCACCAGGTGGTAACGAG
Fancf_CT	TGCACAACCAGTGGAGGCAAGAGG	GCGGCT	Nme2Cas9	FANCF	n/a	(adapter) GCTACCTGCGCCACATCC	(adapter) CTGCACCAGGTGGTAACGAG
Rloop_1	GTGGTAGACAGCATGTGTCCTA	AAGGGT	SauCas9	EMX1	Richter et al. 2020	(adapter) TACCAACATACATGCCCCTTTGC	(adapter) CCTGCAGTCTCCTGCTTCTC
Rloop_2	ATTTACAGCCTGGCCTTTGGGG	TCGGGT	SauCas9	GAPDH	Richter et al. 2020	(adapter) GTGCGGTGGGAGATCTG	(adapter) ACATTTCCACCGCAAAATGGC
Rloop_3	GTGTCAGGTAATGTGCTAAACA	GAGAGT	SauCas9	SSH2	Richter et al. 2020	(adapter) GCTGTGGCATCCAGAGACATGG	(adapter) CCCTACAGTCTATTCTCTTTGCTCC
otSG1_ON	TGCAGATCCCACAGGCGCCCTGGC	CAGTCG	Nme2Cas9	PDCD1	Huang et al. 2022 (Site-1)	(adapter) CCTTCAACCTGACCTGGGAC	(adapter) GGTGGAAGGTCCCTCCAGA
otSG2_ON	AGTCTCCGCTTTAACCCCCACCTC	CAGCCG	Nme2Cas9	intergenic chr20	Huang et al. 2022 (Site-5)	(adapter) CTCCTTCTGGGGCCTTTTTCCC	(adapter) GGCGAGGCAGAGGGTCCAAA
Nm_DS2_OFF	AAACGGAAGCCGCACGTCTCACTA	GTACCC	Nme2Cas9	PGK1	Edraki et al. 2019 (DTS2-OT1)	(adapter) TCGCACATTCTTCACGTCCG	(adapter) AGCCGCTATTGGCCACAG
Rosa26_OFF	GAAGGACCACCCTAGGCCTGGGAG	ACTCCC	Nme2Cas9	P2rx5	Edraki et al. 2019 (ROSA26-OT1)	(adapter) TCTGCGGAGGGTGTACTTGG	(adapter) GCTATTTCTCAGCTGCTTCCC
otSG1_OFF	TGCATTTCCCACAGGCGCCCTGGC	GATGCC	Nme2Cas9	intergenic chr3	Huang et al.2023 (Site-1_OT-1)	(adapter) AAAACCCTGTGTGCTCCTGA	(adapter) TCACAAGCTCGGTGGTTCAA
otSG2_OFF	TTCTGCTTTAACCCCCACCTCCTA	TCATAC	Nme2Cas9	intergenic chrX	Huang et al.2023 (Site-5_S-OT2)	(adapter) TGTTTTGGGGAAGGAAGGCTT	(adapter) GAGGCCTGTTGCAGAGTAGA
